# Proximity proteome mapping reveals PD-L1-dependent pathways disrupted by anti-PD-L1 antibody specifically in EGFR-mutant lung cancer cells

**DOI:** 10.1101/2021.09.17.460833

**Authors:** Anudari Letian, Eyoel Yemanaberhan Lemma, Paola Cavaliere, Noah Dephoure, Nasser K. Altorki, Timothy E. McGraw

## Abstract

PD-L1, a transmembrane ligand for immune checkpoint receptor PD1, has been successfully targeted to activate an anti-tumor immune response in a variety of solid tumors, including non-small cell lung cancer (NSCLC). Despite the success of targeting PD-L1, only about 20% of patients achieve a durable response. The reasons for the heterogeneity in response are not understood, although some molecular subtypes (e.g., mutant EGF receptor tumors) are generally poor responders. Although PD-L1 is best characterized as a transmembrane PD1 ligand, the emerging view is that PD-L1 has functions independent of activating PD1 signaling. It is not known whether these cell-intrinsic functions of PD-L1 are shared among non-transformed and transformed cells, if they vary among cancer molecular subtypes, or if they are impacted by anti-PD-L1 therapy. Here we use quantitative microscopy techniques and APEX2 proximity mapping to describe the behavior of PD-L1 and to identify PD-L1’s proximal proteome in human lung epithelial cells. Our data reveal growth factor control of PD-L1 recycling as a mechanism for acute and reversible regulation of PD-L1 density on the plasma membrane. In addition, we describe novel PD-L1 biology restricted to mutant EGFR cells. Anti-PD-L1 antibody treatment of mutant EGFR cells perturbs cell intrinsic PD-L1 functions, leading to reduced cell migration, increased half-life of EGFR and increased extracellular vesicle biogenesis, whereas anti-PD-L1 antibody does not induce these changes in wild type EGFR cells. These specific effects in mutant EGFR cells might contribute to the poor anti-PD-L1 response of mutant EGFR tumors.
