## Supplemental Table 4 for "Proximity proteome mapping reveals PD-L1-dependent pathways disrupted by anti-PD-L1 antibody specifically in EGFR-mutant lung cancer cells"

### Sheet: Sheet1
RT-PCR primer sets
name	sequence (5'-3')
PDL1Human_fw	TGGCATTTGCTGAACGCATTT
PDL1Human_rev	TGCAGCCAGGTCTAATTGTTTT
human_gapdh_fw	CTTCAACAGCGACACCCACTCCTC
human_gapdh_rev	GTCCACCACCCTGTTGCTGTAG
hCMTM6 fw	TTTCCACACATGACAGGACTTC
hCMTM6 rev	GGCTTCAGCCCTAGTGGTAT
hFOS_fw	GCAAGGTGGAACAGTTATCTCCA
hFOS_rev	AGTGTATCAGTCAGCTCCCTCCTC
hMCL1_fw	CGTTGTCTCGAGTGATGATCCA
hMCL1_rev	CAAGTGTTTAGCCACAAAGGCA
hMMP3_fw	ATGGCATTCAGTCCCTCTATGG
hMMP3_rev	AAGCAGGATCACAGTTGGCTG
hVCL_fw	GCCAGGAATGACTAAGATGGCC
hVCL_rev	TTCACGGTGTTCATCGAGTTCA
hDKK1_fw	GAAAACGCTGCATGCGTC
hDKK1_rev	GGTTTCCTCAATTTCTCCTCGG
EGFR_fw	AGGCACGAGTAACAAGCTCAC
EGFR_rev	ATGAGGACATAACCAGCCACC
